# Competition between transcription and loop extrusion modulates promoter and enhancer dynamics

**DOI:** 10.1101/2023.04.25.538222

**Authors:** Angeliki Platania, Cathie Erb, Mariano Barbieri, Bastien Molcrette, Erwan Grandgirard, Marit AC de Kort, Karen Meaburn, Tiegh Taylor, Virlana M Shchuka, Silvia Kocanova, Guilherme Monteiro Oliveira, Jennifer A Mitchell, Evi Soutoglou, Tineke L Lenstra, Nacho Molina, Argyris Papantonis, Kerstin Bystricky, Tom Sexton

**Affiliations:** Department of Functional Genomics and Cancer, Institute of Genetics and Molecular and Cellular Biology (IGBMC), UMR7104, Centre National de la Recherche Scientifique, U1258, Institut National de la Santé et de la Recherche Médicale, University of Strasbourg, 6704 Illkirch, France; Translational Epigenetics Group, Institute of Pathology, University Medical Centre Göttingen, Göttingen, Germany; Division of Gene Regulation, the Netherlands Cancer Institute, Oncode Institute, 1066CX Amsterdam, the Netherlands; Genome Damage and Stability Centre, Sussex University, School of Life Sciences, University of Sussex, Brighton, UK; Department of Cell and Systems Biology, University of Toronto, Toronto, Ontario M55 3G5, Canada; Molecular Cellular and Developmental Biology unit (MCD), Centre de Biologie Integrative (CBI) University of Toulouse Paul Sabatier, CNRS, 31062 Toulouse, France; Institut Universitaire de France (IUF).

**Keywords:** Chromatin dynamics, enhancer, transcription, anomalous diffusion, molecular dynamics, live imaging

## Abstract

The spatiotemporal configuration of genes with distal regulatory elements, and the impact of chromatin mobility on transcription, remain unclear. Loop extrusion is an attractive model for bringing genetic elements together, but how this functionally interacts with transcription is also largely unknown. We combine live tracking of genomic loci and nascent transcripts with molecular dynamics simulations to assess the 4D arrangement of the *Sox2* gene and its enhancer, in response to a battery of perturbations. We find that alterations in chromatin mobility, not promoter-enhancer distance, is more informative about transcriptional status. Active elements display more constrained mobility, consistent with confinement within specialized nuclear sites, and alterations in enhancer mobility distinguish poised from transcribing alleles. Strikingly, we find that whereas loop extrusion and transcription factor-mediated clustering contribute to promoter-enhancer proximity, they have antagonistic effects on chromatin dynamics. This provides an experimental framework for the underappreciated role of chromatin dynamics in genome regulation.
