## Supplemental Table 2 for "Competition between transcription and loop extrusion modulates promoter and enhancer dynamics"

### Sheet: TableS2
Condition	Movie file	Frames	Median distance (nm)	Channel 0	Channel 0 D (µm^2/s^α)	Channel 0 α	Channel 1	Channel 1 D (µm^2/s^α)	Channel 1 α
Sox2-SCR_MS2_transcribing	230921_10	89	75.1722	SCR	0.00138299	0.134124	Sox2	0.000778032	0.134124
Sox2-SCR_MS2_transcribing	230921_15	244	252.445	SCR	0.00080985	0.240144	Sox2	0.00145129	0.240144
Sox2-SCR_MS2_transcribing	230921_2	259	114.3	SCR	0.00127087	0.167168	Sox2	0.000591467	0.167168
Sox2-SCR_MS2_transcribing	230921_22	72	77.3303	SCR	0.000861707	0.111941	Sox2	0.000644582	0.111941
Sox2-SCR_MS2_transcribing	230921_32	199	291.63	SCR	0.0017469	0.044185	Sox2	0.00157072	0.044185
Sox2-SCR_MS2_transcribing	230921_36	205	180.848	SCR	0.002062	0.129633	Sox2	0.00227652	0.129633
Sox2-SCR_MS2_transcribing	240921_2	160	236.44	SCR	0.00219716	0.371932	Sox2	0.000422695	0.371932
Sox2-SCR_MS2_transcribing	240921_20	256	273.515	SCR	0.000605	0.143581	Sox2	0.00110615	0.143581
Sox2-SCR_MS2_transcribing	240921_4	243	181.852	SCR	0.000806085	0.165785	Sox2	0.00176339	0.165785
Sox2-SCR_MS2_transcribing	240921_8b	272	199.389	SCR	0.000493712	0.0631908	Sox2	0.000706804	0.0631908
Sox2-SCR_MS2_transcribing	290921_3	254	188.628	SCR	0.00119908	0.156387	Sox2	0.000747487	0.156387
Sox2-SCR_MS2_transcribing	290921_7	238	165.393	SCR	0.000881921	0.232001	Sox2	0.00160496	0.232001
Sox2-SCR_MS2_transcribing	290921_9	193	256.275	SCR	0.000398665	0.188819	Sox2	0.0011175	0.188819
Sox2-SCR_MS2_transcribing	240222_4	245	174.176	SCR	0.00104625	0.0764338	Sox2	0.00120501	0.0764338
Sox2-SCR_MS2_transcribing	240222_7	279	125.455	SCR	0.000403164	0.0831203	Sox2	0.000605989	0.0831203
Sox2-SCR_MS2_transcribing	240222_10b	60	136.658	SCR	0.00176397	0.135039	Sox2	0.000942446	0.135039
Sox2-SCR_MS2_transcribing	240222_22	243	614.517	SCR	0.000995822	0.190104	Sox2	0.0011317	0.190104
Sox2-SCR_MS2_transcribing	240222_26	261	220.095	SCR	0.00116355	0.147551	Sox2	0.000621865	0.147551
Sox2-SCR_MS2_transcribing	240222_27	260	280.761	SCR	0.000757538	0.0801531	Sox2	0.00107014	0.0801531
Sox2-SCR_MS2_transcribing	240222_33	228	276.92	SCR	0.00160495	0.164244	Sox2	0.00105481	0.164244
Sox2-SCR_MS2_transcribing	250222_7	209	136.229	SCR	0.0011889	0.110838	Sox2	0.00154915	0.110838
Sox2-SCR_MS2_transcribing	250222_20	102	132.929	SCR	0.00108085	0.128198	Sox2	0.000835344	0.128198
Sox2-SCR_MS2_transcribing	250222_24	179	287.457	SCR	0.000941174	0.312413	Sox2	0.00116464	0.312413
Sox2-SCR_MS2_transcribing	250222_27	238	112.446	SCR	0.000897209	0.069645	Sox2	0.0011335	0.069645
Sox2-SCR_MS2_transcribing	250222_30	257	180.787	SCR	0.00058093	0.148825	Sox2	0.000689839	0.148825
Sox2-SCR_MS2_transcribing	110522_6	246	139.33	SCR	0.000822761	0.158666	Sox2	0.00157196	0.0783335
Sox2-SCR_MS2_transcribing	110522_7	257	350.487	SCR	0.00101167	0.0523872	Sox2	0.000831102	0.221228
Sox2-SCR_MS2_transcribing	110522_7c	165	258.189	SCR	0.00208698	0.169343	Sox2	0.00121489	0.0514192
Sox2-SCR_MS2_transcribing	110522_8	121	149.941	SCR	0.00308233	0.100188	Sox2	0.00155569	0.132555
Sox2-SCR_MS2_transcribing	110522_12	268	385.207	SCR	0.000854328	0.239317	Sox2	0.000901709	0.202449
Sox2-SCR_MS2_transcribing	110522_13	156	153.578	SCR	0.00121256	0.197912	Sox2	0.00114588	0.180654
Sox2-SCR_MS2_transcribing	230921_18	173	172.394	SCR	0.0006439	0.306542	Sox2	0.00119429	0.20069
Sox2-SCR_MS2_transcribing	240921_8	111	366.333	SCR	0.00571945	0.0317559	Sox2	0.000890462	0.0670636
Sox2-SCR_MS2_transcribing	240921_19	150	412.353	SCR	0.000406746	0.194781	Sox2	0.0010848	0.0798169
Sox2-SCR_MS2_transcribing	300921_14	187	187.783	SCR	0.00124809	0.126441	Sox2	0.000735755	0.0991996
Sox2-SCR_MS2_transcribing	300921_9	129	121.35	SCR	0.00157509	0.137402	Sox2	0.00135153	0.0792658
Sox2-SCR_MS2_transcribing	240222_10	182	169.694	SCR	0.000975901	0.238335	Sox2	0.000752889	0.350768
Sox2-SCR_MS2_transcribing	240222_39	83	101.154	SCR	0.00114846	0.119848	Sox2	0.00113445	0.113186
Sox2-SCR_MS2_transcribing	240222_46	92	225.361	SCR	0.00126116	0.191686	Sox2	0.00147285	0.100609
Sox2-SCR_MS2_nontranscribing	230921_11	245	62.1849	SCR	0.000803431	0.234222	Sox2	0.000733478	0.0990036
Sox2-SCR_MS2_nontranscribing	230921_13	224	148.879	SCR	0.000997682	0.154367	Sox2	0.000966609	0.111182
Sox2-SCR_MS2_nontranscribing	230921_14	263	286.59	SCR	0.000685356	0.154527	Sox2	0.00041425	0.105576
Sox2-SCR_MS2_nontranscribing	230921_16	242	94.2471	SCR	0.000949797	0.285105	Sox2	0.00100383	0.222756
Sox2-SCR_MS2_nontranscribing	230921_19	207	117.024	SCR	0.00276548	0.101563	Sox2	0.00271175	0.0760116
Sox2-SCR_MS2_nontranscribing	230921_20	266	153.203	SCR	0.000587329	0.208633	Sox2	0.000832297	0.120994
Sox2-SCR_MS2_nontranscribing	230921_21	219	128.94	SCR	0.000457582	0.24865	Sox2	0.000570515	0.401554
Sox2-SCR_MS2_nontranscribing	230921_3	230	97.3842	SCR	0.00147924	0.200212	Sox2	0.00116653	0.0970064
Sox2-SCR_MS2_nontranscribing	230921_31	242	159.933	SCR	0.00066984	0.202325	Sox2	0.000991919	0.11168
Sox2-SCR_MS2_nontranscribing	230921_33	259	158.985	SCR	0.000579681	0.478024	Sox2	0.00107391	0.101294
Sox2-SCR_MS2_nontranscribing	230921_4	242	146.511	SCR	0.00144278	0.360605	Sox2	0.000390675	0.21294
Sox2-SCR_MS2_nontranscribing	230921_5	258	119.856	SCR	0.00134638	0.21186	Sox2	0.00114488	0.0598891
Sox2-SCR_MS2_nontranscribing	230921_6	238	250.961	SCR	0.000940282	0.239067	Sox2	0.000640001	0.169119
Sox2-SCR_MS2_nontranscribing	230921_9	259	177.265	SCR	0.000655066	0.177563	Sox2	0.000925889	0.230978
Sox2-SCR_MS2_nontranscribing	240921_17	243	253.119	SCR	0.00124295	0.148961	Sox2	0.000571867	0.149251
Sox2-SCR_MS2_nontranscribing	240921_18	272	61.6014	SCR	0.000580079	0.0831159	Sox2	0.000548282	0.113067
Sox2-SCR_MS2_nontranscribing	240921_5	265	121.713	SCR	0.000727042	0.293987	Sox2	0.00124644	0.114133
Sox2-SCR_MS2_nontranscribing	240921_7	120	268.579	SCR	0.000926576	0.18625	Sox2	0.000879396	0.0769224
Sox2-SCR_MS2_nontranscribing	290921_18	243	411.433	SCR	0.00165863	0.265427	Sox2	0.000912183	0.168714
Sox2-SCR_MS2_nontranscribing	290921_20	240	116.359	SCR	0.00125943	0.0437492	Sox2	0.00140929	0.0809853
Sox2-SCR_MS2_nontranscribing	290921_22	249	140.072	SCR	0.00106749	0.198963	Sox2	0.00120439	0.0973918
Sox2-SCR_MS2_nontranscribing	290921_27	250	110.966	SCR	0.00120997	0.368353	Sox2	0.00123688	0.126708
Sox2-SCR_MS2_nontranscribing	290921_4	245	409.422	SCR	0.000823163	0.201399	Sox2	0.00166884	0.0478818
Sox2-SCR_MS2_nontranscribing	300921_13	233	127.152	SCR	0.00171469	0.244194	Sox2	0.000879576	0.0730957
Sox2-SCR_MS2_nontranscribing	300921_15	217	259.727	SCR	0.000900486	0.122613	Sox2	0.000713769	0.0967311
Sox2-SCR_MS2_nontranscribing	300921_6	270	174.809	SCR	0.000676915	0.144099	Sox2	0.000796348	0.0377717
Sox2-SCR_MS2_nontranscribing	300921_8	147	159.37	SCR	0.00113055	0.443101	Sox2	0.00071624	0.348842
Sox2-SCR_MS2_nontranscribing	240222_1	257	264.928	SCR	0.000926146	0.156064	Sox2	0.00109043	0.157543
Sox2-SCR_MS2_nontranscribing	240222_2	213	297.361	SCR	0.00121654	0.37254	Sox2	0.000815393	0.301017
Sox2-SCR_MS2_nontranscribing	240222_3	244	197.253	SCR	0.000886169	0.0793228	Sox2	0.000735919	0.149897
Sox2-SCR_MS2_nontranscribing	240222_8	239	96.7286	SCR	0.000865887	0.185731	Sox2	0.00125231	0.0859217
Sox2-SCR_MS2_nontranscribing	240222_20	249	269.587	SCR	0.000801257	0.195252	Sox2	0.00116987	0.0572987
Sox2-SCR_MS2_nontranscribing	240222_24	231	175.744	SCR	0.00117744	0.174761	Sox2	0.000760796	0.073997
Sox2-SCR_MS2_nontranscribing	240222_28	219	241.914	SCR	0.00129987	0.139234	Sox2	0.00129016	0.211201
Sox2-SCR_MS2_nontranscribing	240222_29	239	155.491	SCR	0.000573222	0.0603435	Sox2	0.00128514	0.0284992
Sox2-SCR_MS2_nontranscribing	240222_30	193	423.049	SCR	0.00159793	0.241805	Sox2	0.00137566	0.0643445
Sox2-SCR_MS2_nontranscribing	240222_35	105	312.395	SCR	0.000736022	0.329049	Sox2	0.00079827	0.0960289
Sox2-SCR_MS2_nontranscribing	240222_43	231	257.797	SCR	0.00104681	0.381916	Sox2	0.00100819	0.0791867
Sox2-SCR_MS2_nontranscribing	240222_45	188	257.616	SCR	0.000862308	0.395917	Sox2	0.00114664	0.176648
Sox2-SCR_MS2_nontranscribing	250222_4	222	154.979	SCR	0.00160898	0.108509	Sox2	0.00135725	0.0898517
Sox2-SCR_MS2_nontranscribing	250222_8	197	137.824	SCR	0.00180605	0.0850871	Sox2	0.00201573	0.0726841
Sox2-SCR_MS2_nontranscribing	250222_11	266	235.835	SCR	0.000595267	0.170423	Sox2	0.000980195	0.171253
Sox2-SCR_MS2_nontranscribing	250222_16	301	NA	SCR	0.00174425	0.141478	Sox2	0.00189608	0.0871011
Sox2-SCR_MS2_nontranscribing	250222_22	230	159.002	SCR	0.00106902	0.167024	Sox2	0.00172817	0.139052
Sox2-SCR_MS2_nontranscribing	250222_25	239	110.056	SCR	0.000903826	0.175634	Sox2	0.000788218	0.13699
Sox2-SCR_MS2_nontranscribing	110522_2	220	300.451	SCR	0.00136953	0.362846	Sox2	0.0010906	0.0408953
Sox2-SCR_MS2_nontranscribing	110522_5	199	531.003	SCR	0.00138277	0.205866	Sox2	0.00229804	0.189646
Sox2-SCR_MS2_nontranscribing	110522_7b	258	274.792	SCR	0.00121928	0.367317	Sox2	0.000754299	0.201202
Sox2-SCR_MS2_nontranscribing	110522_10	199	281.055	SCR	0.00206655	0.162895	Sox2	0.00154443	0.103412
Sox2-SCR_MS2_nontranscribing	110522_11	277	140.852	SCR	0.00100501	0.230936	Sox2	0.00075459	0.058521
Sox2-SCR_MS2_nontranscribing	120522_5	249	316.735	SCR	0.00153201	0.304708	Sox2	0.00113882	0.252785
Sox2-SCR_MS2_nontranscribing	120522_10	272	235.575	SCR	0.000734364	0.0928379	Sox2	0.000807906	0.0901135
Sox2-SCR_MS2_nontranscribing	230921_18	71	185.985	SCR	0.000455396	0.108575	Sox2	0.00135248	0.183124
Sox2-SCR_MS2_nontranscribing	240921_8	151	350.186	SCR	0.00371877	0.0212995	Sox2	0.00102298	0.0819805
Sox2-SCR_MS2_nontranscribing	290921_19	86	448.675	SCR	0.000454134	0.292543	Sox2	0.000777458	0.230915
Sox2-SCR_MS2_nontranscribing	300921_14	71	140.658	SCR	0.000937395	0.355061	Sox2	0.000787547	0.155261
Sox2-SCR_MS2_nontranscribing	300921_9	110	87.4259	SCR	0.0016657	0.0546027	Sox2	0.000812768	0.167277
Sox2-SCR_MS2_nontranscribing	240222_10	60	101.511	SCR	0.00201396	0.135953	Sox2	0.000566676	0.38742
Sox2-SCR_MS2_nontranscribing	240222_39	123	83.7377	SCR	0.0011414	0.152521	Sox2	0.00112039	0.160633
Sox2-SCR_MS2_nontranscribing	240222_46	149	217.503	SCR	0.000863921	0.130743	Sox2	0.00213408	0.0456721
